# The small and large intestine contain transcriptionally related mesenchymal stromal cell subsets that derive from embryonic *Gli1^+^* mesothelial cells

**DOI:** 10.1101/2021.08.13.456086

**Authors:** Simone Isling Pærregaard, Sophie Schussek, Line Wulff, Kristoffer Niss, Urs Mörbe, Johan Jendholm, Kerstin Wendland, Anna T. Andrusaite, Kevin F. Brulois, Robert J. B. Nibbs, Katarzyna Sitnik, Allan McI Mowat, Eugene C. Butcher, Søren Brunak, William W. Agace

**Author notes:** Equal contribution (Sophie Schussek, Line Wulff). Correspondence: William Agace.

## Abstract

Intestinal fibroblasts (FB) play essential roles in intestinal homeostasis. Here we show that the small and large intestinal lamina propria (LP) contain similar FB subsets that locate in specific anatomical niches and express distinct arrays of epithelial support genes. However, there were tissue specific differences in the transcriptional profile of intestinal FB subsets in the two sites. All adult intestinal LP mesenchymal stromal cells (MSC), including FB, smooth muscle cells (SMC) and pericytes derive from *Gli1*-expressing embryonic precursors which we identify as mesothelial cells. Trajectory analysis suggested that adult SMC and FB derive from distinct embryonic intermediates, and that adult FB subsets develop in a linear trajectory from CD81^+^ FB. Finally, we show that colonic subepithelial PDGFRα^hi^ FB comprise several functionally and anatomically distinct populations that originate from an *Fgfr2*-expressing FB intermediate. Collectively our results provide novel insights into MSC diversity, location, function and ontogeny, with implications for our understanding of intestinal development, homeostasis and disease.
