## Supplementary table 1 for "The small and large intestine contain transcriptionally related mesenchymal stromal cell subsets that derive from embryonic *Gli1^+^* mesothelial cells"

### Sheet: Sheet1
PDGFRahi FB
Up in Colon	Up in Small intestine
Postn	Smoc2
Adam23	Ccl11
Lama5	Kcnk2
Abi3bp	Aldh1a3
Fgf7	Abcc9
Hpse	Slfn5
Rgs2	Plcxd3
Fbln1	Kcnj8
Mamdc2	Cdk18
Dclk1	Kcnc3
Ahr	Hoxc8
Lef1	Cxcl16
Fam129a	Smtnl2
Spon2	Dio2
Ccdc3	Nid2
Ackr3	Cers6
Lrrc8c	Itga11
Pitx1	Adam11
Hoxa13	C7
Cd44	Trp53i11
Ptgs2	Akap12
Cd109	Lcp2
Nxf7	Kcnn3
Hoxa11	Hpse2
Snai2	Sfmbt2
Olfml2b	Adamts15
Hhip	C1qtnf7
Hoxa10	H2-Q7
Lipg	Aplnr
Trpa1	Hoxc4
Cav1	Tgfb3
Hoxa9	Sulf1
Negr1	Hmcn2
Hipk2	Ramp1
Lrrc75b	Brinp3
Ptges	Frmd6
Spon1	Tll2
Chl1	Cyp1b1
Plod2	Ms4a4d
Cp	Clec3b
Tmem47	Tmem200a
Ctsc	Des
Nrg1	Gadd45a
Fgf10	Lmo7
Kazald1	Itpr2
Isl1	Colq
Fndc1	Hs3st3b1
Fat4	Ltbp1
Rab38	Gbp10
Plau	Hoxc6
Lrrc17	Gdf6
Cadm3	Hoxc5
Zfp536	Mtss1
Ano5	Cd274
Fbln2	Il33
Lgals3	F2rl1
Fgfr4	Alcam
Plac9a	Rgs5
Kcnd3	Fbln7
Pla2g7	Gm4955
Fam105a	Hoxb6
Dnaic1	Mgarp
Cps1	Tnfrsf21
Hpgd	9330132A10Rik
Aspn	Gan
Igfbp6	Tmem132c
Cyfip2	Crispld2
Prr16	Hoxd8
Milr1	Kit
Aplp1	Svil
Hdac9	Marc1
Hoxd13	Tjp2
Fst	Angptl1
Kcns3	Pdk1
Slc8a3	Ifi205
Anln	Dchs2
Ctgf	Thsd7b
Svep1	Ltbp2
Trabd2b	Errfi1
Procr	Psmb9
Cd36	Inhbb
Col3a1	Irgm2
Gprin3	Nlrc5
Ahrr	Abca8a
Cldn1	Fam124a
Col6a4	Hip1
Rab3b	Igtp
Cachd1	Srl
Peg3	Slc43a3
Hoxd11	Hspa12a
Zfpm2	Cd34
Osr1	Tmtc2
Fgl2	Plbd1
Cd300e	Gjb2
Tgfb2	Rab3il1
Ncam1	Fmnl1
Il1rl1	Sox9
Enpp2	Slc38a3
Slco4a1	H2-Q10
Glp2r	Ptgis
Sema3a	Cfb
Sall1	Adam12
Itga4	Sorl1
Ly6c1	H2-Q4
Htr1f	Kcng4
Sfrp1	Skap2
Anpep	Ptpn18
Kif21b	Egflam
Pcdh20	Ntrk3
Lox	Pde7a
Plac9b	Tubb4a
Ier3	Slc16a9
Oat	Scly
Ano2	Hoxb5
Ctsh	Hrh1
Hoxd10	Col23a1
Aox3	Zfp462
Rarg	Hs3st6
Rspo1	Myh11
Sdk1	S1pr3
Dmp1	Iigp1
Chsy3	Hif3a
Cd300lb	Hoxa2
Cdca7l	6330403A02Rik
Ahnak2	Zmynd15
Tmem151a	Slc25a35
Mmp11	Kcnk13
Diaph3	Mn1
Cd55	Susd4
Cd9	Tmcc3
Zeb2	Ifit3
Ccdc80	Hs3st1
Scd1	Chrd
Il1r1	Tspan9
Plekhg5	Stard8
Egln3	Unc13c
Serpina3n	Mgp
C1qtnf3	Chrnb1
Bmp2	Aoc3
Ociad2	Nos1
Gria4	Dennd5b
Bdkrb2	Notch4
Hoxc10	Pla1a
Cacnb3	Gbp6
Eya4	Col6a5
Wnt2b	Fmo1
Sgol2a	Ror1
Thbs2	Pard6b
Tek	Glis1
Tmem100	H2-D1
Ano1	Hoxd4
Lrrc8d	Cspg4
Mamld1	Eva1b
Tmem108	Tmem132a
Paqr5	Slc29a1
Edar	Il27ra
Gm13889	Map2
Slc22a15	Entpd4
Plxdc2	Oas2
Igsf10	Npepl1
Pde5a	Gpr27
Art3	Aifm2
Drp2	Hoxb2
Sntg1	Ppp1r14c
Myof	Prdm16
Ezr	Nnat
Lrrn3	Tgfbrap1
Inpp4b	Fli1
Matn2	Stat1
Emp1	Wbscr17
Slc6a11	Gm16464
Hdac5	Ccser1
Iqcj	Amd-ps3
Enox1	Man1c1
C3	Adap2
Syne3	Meiob
Ptprr	Syk
Shc3	Hoxa5
Nav3	Xpc
Piezo2	Arhgef3
Ddit4l	Ank
Gsn	Artn
Il1rl2	Tnfsf10
Slc2a1	Parp11
Cd248	Gprc5c
Ak5	Axin2
Scn7a	Klf15
Clec14a	Per2
Pdgfd	1600002H07Rik
Hcar2	Man1b1
Rgs17	Gm17334
H2afz	Nrxn2
Lgr4	Hoxa3
Htra1	Cxcl9
Tspan7	Gm13245
Frzb	Stc2
Podxl	Atp1b2
Fras1	Cpz
Avpr1a	Slc15a3
Tbx3	B3gnt5
Enah	Slco2b1
Fzd7	Adgrg1
Hist1h2bg	Klhdc8b
Gm11149	Nkd1
Timp1	Lhfpl3
Fgfr2	Zfp264
Prrx2	Oxnad1
Plpp3	Khdrbs3
Tmem98	Cobl
Ctnnal1	Pde2a
Gm7972	Rassf8
Hey1	Tspan11
Igfbp3	Txnl4b
Dock9	H2-Q5
Gramd1b	Lrrc18
Ppargc1a	Actr8
Cd81	Gm11627
Mfap5	Slfn8
Fmn1	Fam19a2
Cdh13	Cadps2
Ephx1	Ttll3
Hspb8	Lrig1
Cdt1	Trim62
Insc	Pcdhga4
Cxcl13	Hunk
Arrdc4	Zfp809
Mt1	Tapbpl
Nrn1	Col14a1
Fancd2	Hs3st3a1
Ptch2	Tmco4
Frem2	Fer1l6
Itgb3	Sp110
Gnao1	Arvcf
Zcchc5	Cyb561a3
Tspan8	Lefty1
Chst15	H2-Q6
Tmem254c	Rpap1
Gadd45g	Src
Cyp2c44	Exoc6
Six2	Map7
Spata13	Casp8ap2
Dhrs3	Slc4a3
Srgap2	Sema3b
Unc13b	Mroh1
Slc7a8	Pabpc4l
C77080	Slitrk5
Mdga1	Pdgfrl
Pianp	Traf3ip3
Stx3	Kcnip2
Fxyd5	Timm17b
Fam162b	Prune2
Lrrc4b	Ces1d
Sgip1	G530012D18Rik
Shc2	Ccdc134
Erich2	Stat5a
Stil	Cox10
2200002D01Rik	Zfhx4
Gatm	Nlrp1b
Agt	Hacl1
Hspb1	Rasgrp2
Jph4	Pgf
Capg	Tmem140
Tmem229a	Spsb2
Prtg	Them4
Pam	Gal3st2
Asphd2	Gm12250
Adamts6	Jph1
Pamr1	Gm12435
S100a10	Dok6
Arid3b	Gm15821
Plpp2	Ppm1h
Dsp	Limch1
Slc7a5	Plekha2
Cpm	Ap3m2
Stxbp2	Prkrip1
Fam210b	Map4k2
Rgs6	Msc
Ptgr1	Wfikkn2
Anapc15	Agpat3
Tmub1	Gm6776
Stk32a	C6
Foxl1	Hsdl1
Clu	Adcy5
Epdr1	Bnip1
Lgmn	Fam216b
Ankrd34a	Pdf
Klhdc8a	Ribc1
Mustn1	Pdhx
Fhod1	Nmrk1
Diras2	Elmo3
Aph1c	Rpp21
Gabrb2	Gpr88
Klhl29	Irak2
Mcc	Kcnab1
Epb41	Wdr73
Lrrn2	Rab40c
Rtl1	Trim30d
Ripk3
Ell3
Nipal2
Ntf3
1700028B04Rik
Mapk10
Gsap
Olr1
Treh
Stmn1
Pycr1
Abhd17c
Prim1
Znrf2
Sh2d5
Agtr1a
Clstn2
Slc2a6
Prdm1
Fkbp11
Mdm1
Gm17230
Lnx1
Dpep1
Fosb
Ablim3
Skp2
Sec22a
Kctd8
Zfp521
Stx1a
Neil3
Camk4
Tbc1d8
Cdc34
Akap6
Pfkfb4
Cenpa
Fmo2
Rbm24
Ticrr
Grem1
Neb
Cdc25a
Kif26a
Mmp13
Tmem156
Smpdl3a
Plaur
Hsd11b1
Sbspon
Tmem176a
Grem2
Nr4a1
Acot11
Pxdc1
Cacnb1
Simc1
Scube3
Tnfrsf19
Plscr1
Gemin5
Faxc
Opcml
Pcp4l1
Mcm10
Thsd7a
Dysf
Wscd2
Tmeff1
Tbc1d31
Nqo1
Cap2
Tppp3
Adamts3
Speer4b
Rin2
Enpp6
Cpb1
Cntnap4
Casc5
Tuba1c
Hhipl1
Ptpru
Pdlim4
Dfna5
Enox2
Ppil6
Gm10273
Vrk2
Col8a1
Cenpn
Tbc1d2
Bcr
Nfatc2
Rgs3
Usp13
Mgst3
Olfml1
Esco2
Fth-ps2
Hivep3
Gpnmb
Mmd
