## Supplementary table 2 for "The small and large intestine contain transcriptionally related mesenchymal stromal cell subsets that derive from embryonic *Gli1^+^* mesothelial cells"

### Sheet: Sheet1
FGFR2+ FB
Up in Colon	Up in Small intestine
Fam129a	Lrat
Bhlhe40	Kcnc3
Steap4	Abcc3
Lrrn2	Zmynd15
Pitx1	Sertm1
Adam23	Gm28439
Osr1	Aldh1a3
Scd1	Hmcn1
Hoxa11	P2rx1
Lypd1	Cyp1b1
Cilp	Angptl1
Hoxa13	Hpse2
Adcyap1r1	Chd7
Fos	Hoxc4
Adh1	Lcp2
Frmpd4	Hoxc8
Thy1	Gm43302
Col8a1	H2-Q7
Pianp	Gm4955
Fosb	H2-Q6
Mustn1	Traf3ip3
Abi3bp	Rdh10
Fzd4	Cxcl14
Plod2	C7
Steap3	Skap2
Cd109	Rtn4rl2
Col28a1	Adgrf5
Egr1	Ednrb
Plac9a	Bmper
Dusp1	AI607873
Ctgf	Lama1
Igfbp6	Arhgef26
Cgnl1	Iigp1
Isl1	Col6a5
Serpina3n	Slfn5
Eln	Nid2
Clip4	Fbln7
Slc16a10	Cntnap3
Hoxa9	Frmd5
Lrrc1	Hoxc6
Flrt2	Aplnr
C1qtnf3	Ccl21a
Tmem252	Cxcl9
Myc	Gbp4
Ly6c1	Itga8
Atf3	Tlr12
Cldn1	Gabra3
Fbln1	Gm6776
Shc3	Serpina3f
Gadd45g	Tgtp2
Hoxd10	Flt3l
Nr1d1	Gm15982
Fam198a	Fam105a
Ikbke	Ckmt1
Adgrd1	Pros1
C1qc	Filip1
Timp3	Gvin1
Hoxd11	Gbp6
Hoxa10	Slc4a10
Ppp1r1a	Rgs5
Hoxd13	Wdfy1
Plppr5	Myo1b
Tm4sf1	Mylk
Tro	Apol7e
Jph4	Rbks
Erg	Adgrl2
Pgm5	Tes
Atp5g1	Mrvi1
S100a4	Gbp9
Cdh13	Cd38
Zfp36	Svil
Prkcdbp	Fgfr2
Ebf4	Slco2a1
Ntn4	Spata13
Nrp2	Gm8979
Wnt2	Gja1
Mgp	Bhlhe22
Fndc1	Asxl3
Ubox5	Nck2
Mfap5	S1pr3
Olfml2b	Rpp14
Btg2	Phf24
Igdcc4	Exoc3l2
Abi3	Elovl2
Pi16	Vegfa
Serpine1	Hoxb4
Tppp3	Il2rg
Hoxc10	Hoxb5
Tmem229a	Ptgs1
Sertad1	Cd200
Ezr	Lrrc16a
Ahnak2	Nom1
Emp1	Cxcl16
Junb	Gm4951
Flrt1	Cxcl5
Medag	Col6a4
Prrg3	Nos1
Pde1b	Ethe1
Art3	H2-Q4
Npas2	Synpo2
Entpd2	Gdnf
Mrpl17	Slfn10-ps
Col12a1	Stam2
Ogn	Tpcn2
Nacad	Il34
Jun	Gbp7
Nxf7	Myh11
Hinfp	Ces1c
Pde3a	Tnfsf18
Gm13288	Med22
Tspan7	Lifr
Samd1	Dync2h1
Pcsk9	Eya1
Otulin	Slc15a3
Sorbs2	Angptl4
Gm15217	Des
Gstm1	Smtnl2
St6galnac5	Rep15
Cd34	Sass6
Cmklr1	Tia1
S100a10	Cdkal1
Unc119b	Pcdhb18
Cd248	Pcdh12
Slc41a2	Plcxd3
Fgfr3	Imp4
Chrdl1	Itgb3
Igfbp5	B4galt7
Cd55	Gm18988
Ccdc80	Hoxc5
Sdk1	Arfgef2
Col4a5	Ggt5
Myo16	Nlrc5
Bbc3	Sorl1
Fgf7	Pex19
Adamtsl5	Stil
Six2	Gabra1
Gsn	Ube2e2
Rasl10a	Pard6b
Fam43a	Sox5
Unc13b	Bahcc1
Socs3	Ifi205
Capg	Rragd
Emilin3	Batf2
Zfp385b	Shroom3
Zkscan4	Tnfrsf19
Hook2	Tbc1d1
Svopl	Alkbh3
Kcnd3	Rasgrp2
Ppp1r15a	Gbp2
Ctsh	Zbp1
Zfp790	Avpr1a
Pxdc1	Hsd11b1
Sparcl1	Tmem176b
Lims2	Klhdc1
Acsbg1	Nmd3
Nr4a2	Ceacam2
Gm15844	Ptprr
Fgf12	Pdlim1
Bmyc	Lrp11
Ndrg4	Daglb
Cdkn1c	Naa60
Apol7b	Gcnt2
Dnajb1	Naalad2
Ces1d	Acap2
Grem1	4930518I15Rik
Tcea3	Gpatch3
Acvr2a	Gm6548
Sytl2	Lyn
AW551984	Adap2
Trabd2b	Irgm2
Ldhb	Rad54l2
Bmp6	Tnfsf10
Peli3	Rnf213
S100a6	Cabyr
Parvb	Frmd4b
D430041D05Rik	Papd5
Thrb	Ksr1
Nr4a1	Rufy3
Fkbp10	Nkx2-3
Asb5	Eps8
Syndig1	B3galt6
Cntn4	Il1rl2
Stk11ip	Fam49a
Enpep	F830016B08Rik
Lrrc3	Meiob
Srebf2	C6
Phlda1	Aldh1a2
Csrnp1	Slc43a3
Nkd2	Msc
Mfsd5	Gbp5
Fam102a	2610002M06Rik
Fzd1	Ccl25
Amigo3	Ttc33
Pus1	Laptm4b
Plpp7	Slc16a9
Anxa3	2004-09-01
Gpnmb	Gm12250
Kazald1	Col22a1
March9	A230050P20Rik
Fmod	Tm6sf1
Il6	Fhod1
Fhdc1	Hmgb3
Clec11a	Tap1
Tst	Trim41
H2afz	Gm11440
Gm5915	Rbpms
Tspyl3	Phf11b
Fxyd5	Rwdd3
Ret	Zfp12
Adamts2	Rcor2
Anapc2	St6gal2
Eml3	Dnajc11
Ngf	Csf3r
Dohh	Hoxa5
Aar2	Sfmbt1
Vipr2	Eif1ad
Zfp143	Adam12
Ltbr	Lbhd1
Srrm4	Pawr
Rad51c	Gimap8
Vgll3	P2ry14
Clic1	Gm18852
Ralgds	Plxnc1
Odf3l1	Glis3
Pmp22	Hs6st1
Itga4	Gk
Trub2	Ccl11
Bok	Zfp106
Gnpda1	Xpo6
9330159F19Rik	Olfr1443
Prlr	Cacna1a
Gadd45b	Psmb8
Lmcd1	Hoxd3
Id4	Tnfrsf21
Adrb1	Kcnk3
Dcaf6	Ank2
Dnm1	H2-K1
Zfp623	Ip6k2
Tceal6	Map3k7cl
Cav1	Malt1
Zfp383	Maml2
Mn1	Adamts12
Decr1	Klhl6
Tmem238	Gprin3
Tek	Vmn1r65
Lrrc36	Cd300lg
Hdac6	Pdik1l
Nsun4	Gpr183
Hpgd	Galk2
Zcchc5	Zgrf1
Mrc1	Ifi203
Pycr1	Med6
Csdc2	Sox4
Crtc1	Mlph
Lox	Slc16a12
Lmna	Hip1
P3h2	Adhfe1
Aars2	Tbx2
Tyk2	Plekha2
Tmem255a	Nudt8
Ankrd28	Tango2
Emilin2	Gusb
1500011B03Rik	Olfr56
Fam13c	Pqlc1
Loxl1	Lacc1
Get4	Hcar1
Zbtb48	Cdh8
Ddah1	BC055324
Fstl3	Mocos
Cyr61	Slc16a4
Capn5	Tmeff1
Bcat1	A130010J15Rik
Stmn2	Stk10
Gm16253	Pik3c2g
Lipg	Fblim1
Klf4	Mta1
Rab11fip4	Gm8369
Nipa1	Nat10
Tmcc3	Hoxb7
Tcte3	A630010A05Rik
Drp2	Zim1
Nfkbiz	Trac
Gm21541	Gm8113
Chrd	Me2
1110001J03Rik	Slc37a3
Cd81	L2hgdh
Myo1g	Ncapg2
Exoc3l	Hscb
Entpd1	Unc5b
Gpc3	Gm18558
Sfrp4	Numa1
Abca6	Accs
Dnmt3b	1600002H07Rik
Enpp2	Igtp
Rcan1	Zfp26
Sertad4	Sdk2
Mfhas1	Gmeb2
Tmem183a	Hunk
Rab3d	Pcdhgc5
1700061G19Rik
Manf
Tinf2
Socs5
Thsd7a
Eif1ax
Col4a6
Masp1
Dph2
Plscr4
Tspo
Pdlim4
Lif
Fads1
Cxxc5
Ier3
Pdlim2
Fam221b
Zdbf2
Tmem8b
Ccdc85b
Mvk
Adamtsl1
Hdac9
Nckap1l
Ppl
Cdh18
Gpx1
Dbp
Llgl1
Gm17137
Wdr70
Fem1a
Rgma
Stk26
St3gal2
Pik3cb
Vipas39
Sort1
Bet1l
Emg1
Adm
Catip
Sema3a
Crip1
Myo5a
Cdc42ep5
Tcf7l1
Creld1
Acaa1a
Asic3
Rspo1
Asb7
Sdpr
Hspa1b
Cyp21a1
Dzank1
Taf1c
Sf3b4
Nme1
Clybl
Fmo1
Dpt
Pcdh20
Hgs
Hr
Rgs6
Mapk8ip1
Gm996
Rrad
Ak5
Erf
Hspg2
Hhipl2
Nsdhl
Cenpo
Wdr55
Cltb
Cdkn1a
Hist2h2aa1
Akirin1
Zfp27
Sigmar1
Fam195b
Kcna6
Hsd17b7
Fads2
March3
Lrrc59
Eno1
Irs1
Pdgfc
E2f6
Fam19a1
Slc15a2
Edil3
Pigyl
Med24
Fam134b
Abat
Taf3
Zfp385a
B3gat2
Nup62
Ccdc51
Tsku
Ier2
Mgll
Trmt1
Hspb8
Pea15a
Ggta1
Trim16
Cadm1
Cebpd
Hcar2
