## Supplementary table 3 for "The small and large intestine contain transcriptionally related mesenchymal stromal cell subsets that derive from embryonic *Gli1^+^* mesothelial cells"

### Sheet: SIvsLI_commonbetweensubsets
Upregulated genes in both PDGFRahi and Fgfr2+ FB
Colon	Small intestine
Abi3bp	1600002H07Rik
Adam23	Adam12
Ahnak2	Adap2
Ak5	Aldh1a3
Art3	Angptl1
C1qtnf3	Aplnr
Capg	C6
Cav1	C7
Ccdc80	Ccl11
Cd109	Col6a5
Cd248	Cxcl16
Cd55	Cxcl9
Cd81	Cyp1b1
Cdh13	Des
Cldn1	Fbln7
Col8a1	Gbp6
Ctgf	Gm12250
Ctsh	Gm4955
Drp2	Gm6776
Emp1	H2-Q4
Enpp2	H2-Q6
Ezr	H2-Q7
Fam129a	Hip1
Fbln1	Hoxa5
Fgf7	Hoxb5
Fndc1	Hoxc4
Fosb	Hoxc5
Fxyd5	Hoxc6
Gadd45g	Hoxc8
Gpnmb	Hpse2
Grem1	Hunk
Gsn	Ifi205
H2afz	Igtp
Hcar2	Iigp1
Hdac9	Irgm2
Hoxa10	Kcnc3
Hoxa11	Lcp2
Hoxa13	Meiob
Hoxa9	Msc
Hoxc10	Myh11
Hoxd10	Nid2
Hoxd11	Nlrc5
Hoxd13	Nos1
Hpgd	Pard6b
Hspb8	Plcxd3
Ier3	Plekha2
Igfbp6	Rasgrp2
Isl1	Rgs5
Itga4	S1pr3
Jph4	Skap2
Kazald1	Slc15a3
Kcnd3	Slc16a9
Lipg	Slc43a3
Lox	Slfn5
Lrrn2	Smtnl2
Ly6c1	Sorl1
Mfap5	Svil
Mustn1	Tnfrsf21
Nr4a1	Tnfsf10
Nxf7	Traf3ip3
Olfml2b	Zmynd15
Osr1
Pcdh20
Pdlim4
Pianp
Pitx1
Plac9a
Plod2
Postn
Pxdc1
Pycr1
Rgs6
Rspo1
S100a10
Scd1
Sdk1
Sema3a
Serpina3n
Shc3
Six2
Tek
Thsd7a
Tmem229a
Tppp3
Trabd2b
Tspan7
Unc13b
Zcchc5
